# The LncRNA *Carmn* is a Critical Regulator for Gastrointestinal Smooth Muscle Contractile Function and Motility

**DOI:** 10.1101/2022.06.28.498024

**Authors:** Xiangqin He, Kunzhe Dong, Jian Shen, Guoqing Hu, James D. Mintz, Reem T. Atawia, Juanjuan Zhao, Xiuxu Chen, Robert W. Caldwell, Meixiang Xiang, David W. Stepp, David J. Fulton, Jiliang Zhou

**Affiliations:** Department of Pharmacology & Toxicology, Medical College of Georgia, Augusta University, Augusta, GA 30912; Department of Cardiology, The Second Affiliated Hospital, Zhejiang University School of Medicine, Hangzhou, China. 310009; Vascular Biology Center, Medical College of Georgia, Augusta University, Augusta, GA30912; Department of Pathology and Laboratory Medicine, Loyola University Health System, Maywood, IL 60153; Department of Physiology, Medical College of Georgia, Augusta University, Augusta, GA 30912

**Author notes:** **Corresponding author Jiliang Zhou,** M.D./Ph.D., Department of Pharmacology & Toxicology, Medical College of Georgia, Augusta University, 1459 Laney Walker Blvd, Augusta, GA 30912. **Author contributions to manuscript:** J.Z. conceived and supervised the project. X.H., K.D. and J.S. designed and performed experiments. X.H. wrote the manuscript. G.H., J.M., R.A., Ju.Z., X.C., R.C., M.X., J.M., D.S. and D.F. performed experiments and/or edited the manuscript. **Data availability statement:** The original data, analytic methods, and materials will be made available to other researchers upon reasonable requests.

**Keywords:** *Carmn*, lncRNA, Smooth muscle, Contractility, Pseudo-obstruction, Visceral myopathy

## Abstract

**Background & aims:** Visceral smooth muscle cells (SMCs) are an integral component of the gastrointestinal (GI) tract and are critical for regulating motility. SMC contraction is regulated by changes in post-translational signaling and the state of differentiation. Impaired SMC contraction is associated with significant morbidity and mortality but the mechanisms regulating the expression levels of SMC-specific contractile proteins, including the role of long non-coding RNAs (lncRNAs), remains largely unexplored. Herein, we have uncovered an important role of *Carmn* (Cardiac mesoderm enhancer-associated noncoding RNA), a SMC-specific lncRNA, in regulating the phenotype of visceral SMCs of the GI tract.

**Methods:** Analysis of GTEx and publicly available single-cell RNA sequencing (scRNA-seq) datasets from embryonic, adult human and mouse GI tissues were used to identify SMC-specific lncRNAs. The functional role of *Carmn* was investigated using a novel GFP knock-in (KI) reporter/knockout (KO) mouse model. Bulk RNA sequencing (RNA-seq) and single nuclei RNA sequencing (snRNA-seq) of colonic muscularis were used to investigate underlying mechanisms.

**Results:** Unbiased in silico analyses and GFP expression patterns in *Carmn* GFP KI mice revealed that *Carmn* is specifically expressed in SMCs in human and mouse GI tract. Premature lethality was observed in global *Carmn* KO (gKO) and inducible SMC-specific KO (iKO) mice due to colonic pseudo-obstruction, severe distension of the GI tract with blockages in cecum and colon segments. Histology, whole-gut GI transit time and muscle myography analysis revealed severe dilation, significantly delayed GI transit and impaired GI contractility in *Carmn* KO mice versus control mice. Bulk RNA-seq of colonic muscularis revealed that *Carmn* deficiency promotes SMC de-differentiation as evidenced by up-regulation of extracellular matrix genes and down-regulation of SMC contractile genes including *Mylk*, a key regulator of SMC contraction. SnRNA-seq further revealed SMC *Carmn* deficiency not only compromised myogenic motility by reducing expression of contractile genes but also impaired neurogenic motility by disrupting cell-cell connectivity in the colonic muscularis. These findings may have translational significance as silencing *CARMN* in human colonic SMCs significantly attenuated contractile gene expression including *MYLK* and decreased SMC contractility. Luciferase reporter assays showed that *CARMN* enhances the transactivation activity of the master regulator of SMC contractile phenotype, myocardin, thereby maintaining the GI SMC myogenic program.

**Conclusion:** Our data suggest that *Carmn* is indispensable for maintaining GI SMC contractile function in mice, and that loss of function of *CARMN* may contribute to human visceral myopathy. To our knowledge this is the first study showing an essential role of lncRNA in the regulation of visceral SMC phenotype.
