## Supplemental Table 3 for "The LncRNA *Carmn* is a Critical Regulator for Gastrointestinal Smooth Muscle Contractile Function and Motility"

### Sheet: SMC cluster down-reg in iKO
Name	p_val	avg_log2FC	pct.1	pct.2	p_val_adj
Fam155a	1.07e-37	-2.19533	0.069	0.351	2.02e-33
Pdzrn4	8.45e-49	-2.07489	0.119	0.473	1.6e-44
Rbfox1	3.8e-10	-1.77022	0.065	0.137	7.2e-06
Dpp10	4.01e-32	-1.70669	0.094	0.369	7.59e-28
Negr1	8.65e-31	-1.62564	0.121	0.382	1.64e-26
Cntn3	3.82e-31	-1.56141	0.138	0.398	7.24e-27
Kcnn2	3.78e-26	-1.41357	0.142	0.37	7.15e-22
Grik2	5.93e-08	-1.24232	0.042	0.118	0.00112268
Il1rapl1	3.11e-15	-1.17469	0.248	0.43	5.88e-11
Nlgn1	1.59e-06	-1.16514	0.104	0.17	0.0300987
Carmn	1.22e-61	-1.16485	0.595	0.739	2.31e-57
Cadm1	3.67e-12	-1.14706	0.025	0.121	6.96e-08
Dgkb	6.65e-13	-1.1361	0.046	0.141	1.26e-08
Grm7	1.3e-09	-1.10189	0.033	0.116	2.46e-05
Rgs6	2.41e-19	-1.08148	0.265	0.483	4.57e-15
Ptprm	3.9e-31	-1.02963	0.48	0.599	7.39e-27
Cttnbp2	6.74e-18	-1.0174	0.313	0.478	1.28e-13
Rora	8e-43	-0.995186	0.701	0.824	1.52e-38
Zfp385b	1.14e-18	-0.98718	0.374	0.508	2.16e-14
Grm8	1.07e-08	-0.979982	0.033	0.111	0.000203264
Kcnip4	1.56e-47	-0.9657	0.875	0.944	2.95e-43
Ptn	2.81e-09	-0.963336	0.138	0.254	5.33e-05
Tafa2	4.25e-17	-0.95667	0.01	0.129	8.04e-13
Colec10	3.02e-20	-0.9512	0.008	0.141	5.71e-16
Cpe	3.58e-13	-0.921727	0.242	0.36	6.78e-09
Mtus2	1.92e-14	-0.887355	0.132	0.29	3.63e-10
Slc35f1	5.11e-09	-0.884688	0.042	0.14	9.68e-05
Adamtsl1	5.54e-09	-0.873006	0.399	0.486	0.000104865
Casz1	7.81e-17	-0.871322	0.407	0.538	1.48e-12
Slit2	3.56e-07	-0.856521	0.054	0.134	0.00674011
Nr3c2	6.27e-13	-0.851277	0.307	0.41	1.19e-08
Pitpnc1	1.81e-09	-0.84684	0.234	0.343	3.42e-05
Opcml	2.18e-07	-0.839571	0.05	0.113	0.00412064
Gm11946	1.02e-15	-0.833061	0.39	0.571	1.93e-11
Dlg2	1.29e-07	-0.829602	0.246	0.343	0.00244145
Oxr1	6.92e-13	-0.81474	0.273	0.351	1.31e-08
Ccbe1	1.91e-10	-0.801903	0.154	0.299	3.62e-06
Setd5	6.55e-25	-0.77542	0.662	0.728	1.24e-20
Ldb2	3.37e-16	-0.771653	0.476	0.588	6.39e-12
Fat3	1.7e-12	-0.745998	0.031	0.147	3.21e-08
Pde4b	2.25e-18	-0.744903	0.576	0.612	4.26e-14
Ctnna3	2.53e-15	-0.716724	0.622	0.694	4.8e-11
Deptor	9.26e-07	-0.70512	0.1	0.181	0.0175307
Wnk2	4.49e-09	-0.70505	0.225	0.342	8.51e-05
Ppm1e	5.87e-15	-0.705026	0.501	0.6	1.11e-10
Hdac9	2.82e-09	-0.696844	0.53	0.571	5.33e-05
Akap6	1.08e-11	-0.692911	0.445	0.571	2.05e-07
Epha7	3.61e-20	-0.692776	0.605	0.63	6.83e-16
Ptprd	1.21e-05	-0.68933	0.175	0.243	1.01e-11
Sdk1	5.02e-17	-0.676693	0.63	0.669	9.51e-13
Rasgrf2	6.15e-07	-0.676415	0.177	0.275	0.0116532
Slc4a7	7.42e-14	-0.673643	0.505	0.62	1.4e-09
Tox	2.19e-07	-0.670806	0.186	0.301	0.00414459
Prkca	4.37e-11	-0.646343	0.514	0.519	8.27e-07
Dpyd	1.15e-06	-0.642993	0.248	0.339	0.021855
Prkaa2	3.6e-08	-0.640571	0.286	0.358	0.000681536
Ube2h	2.03e-11	-0.63459	0.438	0.467	3.85e-07
9530026P05Rik	3.6e-09	-0.631532	0.441	0.531	6.81e-05
Prkcb	2.73e-07	-0.625006	0.077	0.177	0.00517641
Macrod2	7.25e-14	-0.623417	0.595	0.619	1.37e-09
Angpt1	9.02e-09	-0.623364	0.106	0.233	0.000170894
Shank2	1.13e-06	-0.619899	0.077	0.156	0.0214563
Sned1	6.96e-07	-0.613263	0.023	0.089	0.013179
Cacna1e	1.91e-14	-0.611727	0.572	0.601	3.62e-10
Ppargc1b	1.98e-07	-0.607939	0.182	0.261	0.00374661
Astn2	1.7e-06	-0.604286	0.127	0.221	0.0322011
Sntg2	1.45e-25	-0.602754	0.808	0.823	2.75e-21
Mllt3	3.93e-08	-0.601467	0.415	0.47	0.000743545
Tef	1.4e-07	-0.598599	0.182	0.28	0.00265864
Znrf3	3.56e-07	-0.592581	0.319	0.396	0.00673789
Dip2c	9.75e-22	-0.587613	0.739	0.744	1.85e-17
Pbx3	1.35e-18	-0.583491	0.749	0.761	2.56e-14
Ppp1r9a	2.92e-07	-0.580947	0.319	0.402	0.00553682
Itga7	6.09e-07	-0.577876	0.221	0.287	0.0115319
Foxp2	4.62e-26	-0.570405	0.835	0.855	8.74e-22
Lims2	2.38e-07	-0.55722	0.363	0.415	0.00451108
Shisal1	3.43e-09	-0.557183	0.046	0.144	6.5e-05
Larp1b	1.43e-07	-0.553262	0.288	0.332	0.00271002
Cacna2d3	8.82e-08	-0.546382	0.449	0.521	0.00167109
Tom1l2	1.65e-07	-0.534334	0.336	0.374	0.00313361
Chrm2	1.02e-08	-0.533509	0.486	0.565	0.000193422
Ror2	1.02e-14	-0.532644	0.643	0.654	1.92e-10
Sema3a	4.98e-16	-0.521983	0.697	0.722	9.43e-12
Klhl23	1.81e-05	-0.503558	0.28	0.327	6.41e-10
Adamts17	8.67e-07	-0.496361	0.031	0.103	0.0164152
Adam33	9.18e-08	-0.496034	0.564	0.622	0.00173892
Mylk	4.44e-16	-0.492276	0.733	0.747	8.41e-12
Foxn3	1.9e-08	-0.491698	0.495	0.533	0.0003597
Dmpk	4.26e-06	-0.449835	0.541	0.556	0.00782301
Lrba	5.12e-09	-0.487766	0.612	0.608	9.69e-05
Scmh1	4.91e-09	-0.477491	0.547	0.575	9.3e-05
Mpp7	0.000522827	-0.469985	0.269	0.332	5.28e-06
Ank3	1.06e-10	-0.456488	0.509	0.499	2.01e-06
Atp2b4	1.43e-12	-0.445749	0.747	0.755	2.71e-08
Plcl1	7.37e-08	-0.440937	0.672	0.653	0.00139521
Clybl	0.00308642	-0.439649	0.198	0.244	0.00280458
Arhgap6	1.02e-11	-0.433112	0.8	0.823	1.93e-07
Zfp609	7.13e-07	-0.43307	0.382	0.362	0.0135032
Prkg1	7.48e-13	-0.423445	0.902	0.91	1.42e-08
Mid1	4.79e-09	-0.423307	0.608	0.605	9.07e-05
Gt(ROSA)26Sor	0.000140388	-0.422759	0.081	0.14	6.23e-07
Magi3	9.6e-07	-0.415024	0.478	0.51	0.0181758
Tpm1	1.56e-12	-0.408034	0.866	0.858	2.95e-08
Pde5a	8.05e-12	-0.405252	0.637	0.635	1.52e-07
Sh3d19	2.25e-06	-0.405214	0.566	0.615	0.0427057
Ppp1cb	5.11e-08	-0.405025	0.534	0.563	0.000967361
Auts2	6.48e-07	-0.403625	0.608	0.677	0.0122763
Muc2	1.15e-06	-0.401915	0.027	0.096	0.0217267
Arid1b	1.61e-08	-0.388395	0.545	0.544	0.000305644
Rere	1.5e-12	-0.385364	0.714	0.707	2.84e-08
Pbx1	8.02e-09	-0.381532	0.797	0.792	0.000151819
Synpo2	8.89e-08	-0.378622	0.881	0.882	0.00168329
Cacna2d1	1.69e-09	-0.356508	0.808	0.787	3.2e-05
A330023F24Rik	2.77e-08	-0.35264	0.449	0.438	0.000524385		Dmpk	4.26e-06	-0.449835	0.541	0.556	0.080724
Nbea	4.59e-08	-0.351089	0.66	0.658	0.000869876
Plcb1	7.73e-12	-0.345677	0.852	0.871	1.46e-07
Smyd3	6.72e-07	-0.343341	0.466	0.452	0.0127349
Dlc1	1.11e-08	-0.343288	0.727	0.725	0.00021109
Myh11	2.32e-08	-0.337277	0.933	0.952	0.000440152
Palld	7.4e-08	-0.332903	0.605	0.573	0.0014015
Tbc1d5	7.46e-07	-0.331791	0.526	0.489	0.0141269
Camk2g	6.69e-07	-0.323859	0.501	0.477	0.0126654
Atxn1	8.95e-07	-0.317871	0.624	0.633	0.0169415

### Sheet: SMC cluster up-reg in iKO
Name	p_val	avg_log2FC	pct.1	pct.2	p_val_adj
Phka2	1.53e-09	0.300546	0.253	0.126	2.89e-05
Ltbp3	6.77e-12	0.30108	0.273	0.13	1.28e-07
mt-Nd1	2.77e-08	0.301142	0.196	0.093	0.000525011
Tpp2	3.31e-07	0.302076	0.422	0.281	0.00626659
Pdlim1	1.92e-09	0.30335	0.106	0.027	3.63e-05
Creb5	4.28e-07	0.303887	0.457	0.32	0.00809916
Evl	4.08e-08	0.304783	0.213	0.104	0.000772907
Inf2	1.86e-11	0.306934	0.106	0.021	3.53e-07
Atp8b1	1.02e-07	0.307399	0.317	0.187	0.00193555
Cbfb	1.42e-10	0.307936	0.24	0.11	2.69e-06
Gon4l	1.42e-07	0.309213	0.353	0.222	0.00269427
Ppme1	1.8e-09	0.313056	0.271	0.14	3.41e-05
Zfp131	3.04e-10	0.313217	0.165	0.057	5.76e-06
Mmp14	8.09e-10	0.314208	0.194	0.082	1.53e-05
Arhgef2	5.89e-09	0.31544	0.194	0.085	0.000111493
Hsp90aa1	1.75e-07	0.316262	0.14	0.056	0.00330937
Adgrg6	5.61e-10	0.31938	0.152	0.052	1.06e-05
Cebpd	1.26e-11	0.320335	0.086	0.011	2.38e-07
Eif5	2.46e-11	0.320565	0.324	0.169	4.66e-07
Runx1	1.07e-09	0.322535	0.132	0.039	2.02e-05
Gm15675	3.73e-09	0.326677	0.096	0.022	7.06e-05
Kcnj8	1.16e-08	0.327055	0.109	0.03	0.000220571
Amn1	5.47e-08	0.328784	0.167	0.069	0.00103547
Ccdc82	2.17e-09	0.328936	0.378	0.227	4.1e-05
Socs2	1.44e-08	0.333312	0.175	0.075	0.000272364
Vwa5a	1.18e-08	0.333756	0.253	0.13	0.000223389
Cast	1.63e-10	0.336245	0.39	0.225	3.08e-06
Sptan1	7e-07	0.336271	0.587	0.441	0.0132567
Ercc3	1.61e-07	0.336813	0.079	0.018	0.00304242
Igf2r	4.31e-10	0.337504	0.242	0.11	8.17e-06
Tmem30a	2.45e-07	0.337826	0.207	0.104	0.00463535
Rab3gap2	2.61e-10	0.340423	0.273	0.132	4.94e-06
Col5a1	9.27e-08	0.341148	0.43	0.284	0.00175619
Tpm4	2.74e-09	0.341495	0.301	0.161	5.19e-05
Kirrel	6.59e-08	0.342553	0.257	0.135	0.00124888
Gm17501	1.58e-06	0.343782	0.251	0.14	0.0298452
Ftl1	1.31e-06	0.344895	0.052	0.009	0.0248954
Zfp948	7.35e-08	0.345532	0.127	0.044	0.00139132
4930402H24Rik	3.76e-09	0.34589	0.624	0.453	7.13e-05
Ankrd28	1.94e-06	0.346133	0.48	0.342	0.0368274
Junb	1.14e-11	0.347595	0.081	0.01	2.15e-07
Lmna	1.14e-06	0.348125	0.28	0.168	0.0214966
Itga3	2.39e-06	0.348276	0.186	0.092	0.0452399
Dock7	6.79e-10	0.348383	0.52	0.344	1.29e-05
Elk3	2.22e-14	0.350636	0.144	0.031	4.21e-10
mt-Co1	3.24e-08	0.350746	0.296	0.175	0.000613078
Dkk3	7.72e-07	0.356082	0.194	0.095	0.0146249
Calu	4.8e-08	0.35707	0.257	0.133	0.000909147
Tgm2	3.31e-10	0.35834	0.19	0.075	6.27e-06
Adamts1	7.07e-08	0.362322	0.077	0.016	0.00133862
Gnl3	1.09e-07	0.362394	0.154	0.062	0.00206739
Cux1	2.76e-07	0.36317	0.639	0.497	0.00521893
Tlr4	5.25e-09	0.366741	0.086	0.017	9.93e-05
Tln1	2.6e-10	0.368704	0.543	0.362	4.92e-06
Gng12	3.26e-10	0.368991	0.301	0.155	6.17e-06
Tmem100	2.18e-11	0.370821	0.096	0.016	4.14e-07
Uggt1	9.47e-07	0.371113	0.248	0.138	0.0179397
Gli1	1.78e-10	0.371944	0.081	0.012	3.36e-06
4931406P16Rik	4.5e-08	0.373313	0.276	0.148	0.000852112
2022-09-07	2.61e-10	0.375445	0.411	0.246	4.95e-06
Spsb4	8.29e-09	0.375817	0.113	0.031	0.00015693
Abi1	2.37e-06	0.378929	0.466	0.33	0.0448246
Capn2	5.42e-08	0.38747	0.305	0.174	0.0010271
Zfp36l1	1.17e-08	0.387725	0.511	0.348	0.000222396
Kif2a	6.72e-08	0.38811	0.232	0.115	0.00127302
Lsp1	1.08e-09	0.388495	0.251	0.12	2.04e-05
Nfkb2	5.74e-08	0.389802	0.132	0.046	0.00108689
Pak3	4.57e-10	0.39009	0.186	0.074	8.66e-06
E2f3	1.36e-09	0.395192	0.165	0.059	2.58e-05
St3gal1	9.99e-12	0.39549	0.094	0.014	1.89e-07
Stat3	1.5e-09	0.396068	0.597	0.422	2.84e-05
Fas	1.47e-09	0.397604	0.129	0.038	2.78e-05
Cenpc1	4.66e-08	0.398608	0.251	0.13	0.000881667
Klf13	1.14e-06	0.399663	0.186	0.09	0.0215111
Pde1a	1.25e-07	0.400679	0.447	0.299	0.00235804
Rpl23	9.36e-07	0.405591	0.1	0.032	0.017718
Tm6sf1	7.98e-11	0.408393	0.094	0.016	1.51e-06
Herc4	8.16e-07	0.409137	0.436	0.297	0.0154511
Katnbl1	2.63e-06	0.414937	0.273	0.161	0.04987
Sorbs1	1.22e-08	0.415317	0.91	0.867	0.00023113
Lpp	5.75e-14	0.417039	0.962	0.9	1.09e-09
Fndc3b	7.17e-09	0.424058	0.616	0.453	0.000135769
Pamr1	2.1e-09	0.425069	0.403	0.244	3.98e-05
Myh9	1.46e-06	0.425738	0.656	0.541	0.0277235
Ahnak	1.85e-11	0.426006	0.445	0.262	3.5e-07
Vim	2.01e-14	0.426286	0.19	0.056	3.8e-10
Cald1	1.58e-09	0.427103	0.877	0.77	2.99e-05
Ubr4	8.3e-13	0.427406	0.447	0.255	1.57e-08
Basp1	3.51e-13	0.428239	0.077	0.006	6.64e-09
Per1	1.76e-07	0.430127	0.209	0.101	0.00332505
Sik2	1.49e-08	0.430474	0.415	0.261	0.000282784
Ksr1	1.69e-07	0.432749	0.319	0.188	0.00320506
Bdnf	5.78e-11	0.433663	0.088	0.013	1.09e-06
Mast2	1.6e-10	0.435519	0.428	0.258	3.02e-06
Nhs	9.4e-10	0.436728	0.265	0.13	1.78e-05
Rerg	9.14e-07	0.436843	0.294	0.173	0.0173189
Plekhh2	6e-07	0.437334	0.532	0.389	0.0113598
Bclaf1	3.33e-11	0.439793	0.626	0.436	6.31e-07
Agbl3	3.68e-07	0.440934	0.127	0.047	0.00697698
Snx1	4.97e-07	0.441215	0.284	0.163	0.00940704
Col6a2	5.44e-14	0.445188	0.211	0.071	1.03e-09
Peak1	6.69e-10	0.445482	0.491	0.316	1.27e-05
Serinc3	9e-07	0.446052	0.194	0.095	0.0170357
Rnd3	6.59e-09	0.447601	0.152	0.054	0.00012484
Hspb1	1.94e-07	0.448047	0.129	0.047	0.00367319
Farp1	2.43e-07	0.448405	0.484	0.337	0.00460657
Medag	9.08e-09	0.448426	0.106	0.029	0.000171939
Parp3	2.56e-10	0.450346	0.24	0.108	4.85e-06
Errfi1	7.34e-08	0.451021	0.123	0.041	0.00139031
Rasa2	4.05e-07	0.453239	0.328	0.198	0.0076697
Camk2d	3.19e-09	0.453558	0.747	0.606	6.05e-05
Bmpr2	2.11e-08	0.454941	0.434	0.279	0.000398884
Adam12	3.31e-11	0.455029	0.079	0.01	6.26e-07
Rras2	1.47e-07	0.455509	0.294	0.168	0.00277919
9630014M24Rik	1.62e-17	0.459741	0.182	0.045	3.06e-13
Actn1	6.06e-08	0.46194	0.71	0.586	0.00114835
Pxk	1.13e-11	0.46424	0.273	0.123	2.14e-07
Slc27a6	2.42e-07	0.464522	0.054	0.008	0.00458254
Ccdc136	1.22e-06	0.464638	0.276	0.159	0.0231868
Stk38l	1.48e-08	0.467719	0.445	0.287	0.000279756
Axl	5.78e-15	0.468141	0.194	0.057	1.09e-10
Egfr	7.39e-13	0.468397	0.392	0.21	1.4e-08
Spidr	1.31e-11	0.470203	0.194	0.07	2.49e-07
Pde8a	8.72e-11	0.470753	0.322	0.166	1.65e-06
Picalm	8.05e-08	0.472378	0.616	0.471	0.00152371
Id2	2.7e-10	0.472725	0.127	0.034	5.11e-06
Myo9a	5.93e-16	0.476162	0.622	0.392	1.12e-11
Mat2a	9.12e-09	0.480866	0.405	0.25	0.000172696
Sh3bgrl	1.19e-07	0.482027	0.399	0.254	0.00224493
Rhob	1.18e-11	0.488859	0.165	0.05	2.23e-07
Lrrk1	8.97e-12	0.490423	0.357	0.186	1.7e-07
Tacc1	7.51e-09	0.492791	0.514	0.35	0.000142185
Col16a1	5.23e-08	0.495717	0.251	0.13	0.000990996
Lgals1	1.09e-14	0.496779	0.129	0.023	2.07e-10
Cltc	8.42e-10	0.498551	0.424	0.258	1.59e-05
mt-Co2	1.28e-06	0.498733	0.238	0.132	0.0243225
Map1b	4.24e-10	0.500878	0.326	0.172	8.03e-06
Bgn	1.24e-19	0.509337	0.14	0.017	2.35e-15
Dst	1.43e-13	0.510521	0.831	0.691	2.7e-09
Mcam	3.39e-11	0.512234	0.524	0.336	6.42e-07
4933406I18Rik	3.84e-10	0.51238	0.486	0.312	7.27e-06
Pakap.1	4.02e-09	0.514208	0.482	0.316	7.62e-05
Hspg2	2.36e-10	0.514531	0.697	0.531	4.47e-06
Lrp1	2.25e-07	0.517749	0.276	0.153	0.00426686
Spsb1	4.01e-11	0.518095	0.217	0.086	7.6e-07
Epn2	5.77e-09	0.528847	0.426	0.269	0.00010927
A530020G20Rik	6.92e-16	0.534587	0.136	0.023	1.31e-11
Ctps	9.13e-08	0.535172	0.248	0.129	0.00172964
Camk1d	9.67e-17	0.535737	0.935	0.827	1.83e-12
Samd4	7.2e-07	0.535861	0.743	0.64	0.0136358
Sparc	8.17e-14	0.539903	0.263	0.104	1.55e-09
Smoc2	9.28e-10	0.540148	0.159	0.054	1.76e-05
Nfkbiz	9.58e-14	0.54024	0.186	0.055	1.81e-09
Tes	4.97e-09	0.543772	0.338	0.192	9.42e-05
Raph1	6.94e-13	0.545328	0.248	0.1	1.31e-08
Cd44	2.9e-07	0.545926	0.328	0.197	0.00549636
Gnb4	6.06e-15	0.548482	0.209	0.064	1.15e-10
mt-Atp6	2.56e-09	0.550912	0.251	0.123	4.85e-05
Ilk	4.22e-10	0.551289	0.265	0.126	7.98e-06
Wsb1	2e-11	0.557706	0.301	0.144	3.78e-07
Slc38a2	6.86e-12	0.5612	0.53	0.338	1.3e-07
Aox1	7.42e-09	0.564209	0.234	0.111	0.000140499
Lnx2	3.58e-11	0.564806	0.251	0.109	6.79e-07
Fmn1	3.12e-08	0.56684	0.347	0.205	0.000590203
Ldlrad4	4.75e-14	0.568555	0.697	0.505	8.99e-10
Col8a1	6.65e-07	0.572146	0.207	0.104	0.0126009
Plod2	2.74e-10	0.575241	0.374	0.21	5.19e-06
Col3a1	1.66e-07	0.57541	0.804	0.71	0.00314258
Osmr	1.19e-13	0.58051	0.165	0.044	2.25e-09
Trpc4	4.26e-09	0.581275	0.217	0.098	8.08e-05
Malat1	1e-33	0.581969	0.994	0.998	1.9e-29
Vgll3	5.94e-15	0.582908	0.113	0.015	1.12e-10
Des	5.23e-08	0.583506	0.718	0.63	0.00099002
Flnb	5.94e-11	0.583861	0.482	0.301	1.13e-06
F3	2.16e-09	0.587284	0.236	0.109	4.09e-05
Rock2	6.81e-12	0.594134	0.628	0.448	1.29e-07
Ubc	1.55e-11	0.595021	0.213	0.081	2.94e-07
Srgap1	8.42e-13	0.596598	0.228	0.085	1.59e-08
Dennd5b	3.06e-10	0.597026	0.338	0.183	5.79e-06
Phldb2	1.08e-10	0.598779	0.541	0.407	2.04e-06
mt-Co3	3.7e-09	0.60355	0.322	0.177	7e-05
Utrn	5.77e-11	0.606004	0.651	0.511	1.09e-06
Olfr1033	5.89e-07	0.607869	0.109	0.036	0.0111617
Chrdl2	3.36e-17	0.618323	0.146	0.026	6.37e-13
Abhd2	7.94e-13	0.618666	0.255	0.103	1.5e-08
Hipk2	1.19e-08	0.623176	0.382	0.234	0.000224752
Shroom3	2e-19	0.624232	0.359	0.146	3.79e-15
Htr2b	9.02e-12	0.626155	0.125	0.029	1.71e-07
Dcn	1.18e-15	0.629281	0.294	0.119	2.23e-11
Pkd1	2.88e-11	0.630536	0.718	0.566	5.45e-07
Bmper	2.66e-13	0.63311	0.228	0.085	5.03e-09
Fst	7.24e-14	0.635531	0.127	0.024	1.37e-09
Dpysl3	4.77e-11	0.643811	0.415	0.242	9.03e-07
Myo5a	3.36e-10	0.645358	0.367	0.208	6.36e-06
Fkbp5	3.99e-13	0.650604	0.34	0.164	7.56e-09
Fhl1	2.43e-12	0.653143	0.566	0.375	4.6e-08
Sbno2	1.75e-15	0.659427	0.236	0.079	3.31e-11
Col12a1	3.74e-08	0.662299	0.332	0.192	0.000708517
Mybl1	4.21e-15	0.665827	0.148	0.03	7.98e-11
Enah	3.22e-11	0.671564	0.827	0.713	6.09e-07
Klhl29	2.02e-13	0.679166	0.62	0.452	3.82e-09
Lurap1l	3.39e-10	0.684876	0.486	0.326	6.42e-06
Ptpru	1.22e-11	0.685699	0.123	0.029	2.31e-07
Adam19	1.3e-10	0.687076	0.422	0.261	2.46e-06
Airn	6.46e-13	0.689292	0.668	0.5	1.22e-08
Rad51b	1.34e-11	0.700886	0.163	0.05	2.54e-07
Igfbp2	2.61e-06	0.700914	0.132	0.055	0.0494768
Dennd4a	7.58e-12	0.701004	0.349	0.18	1.44e-07
Mir99ahg	9.68e-13	0.701125	0.514	0.315	1.83e-08
Rtn4	1.38e-12	0.703589	0.539	0.354	2.61e-08
Col1a1	1.26e-18	0.709619	0.367	0.156	2.38e-14
Nbeal1	9.54e-13	0.712998	0.637	0.48	1.81e-08
Grem1	2.09e-08	0.717941	0.104	0.03	0.000395754
Igf1	8.94e-14	0.72086	0.142	0.031	1.69e-09
Rab23	2.67e-13	0.721204	0.228	0.085	5.06e-09
Akap13	2.55e-16	0.728969	0.676	0.474	4.83e-12
Eef1a1	6.32e-13	0.730125	0.232	0.087	1.2e-08
Cd55	6.13e-10	0.740623	0.163	0.056	1.16e-05
Myof	3.91e-15	0.747156	0.409	0.21	7.4e-11
Ptma	6.35e-11	0.74769	0.194	0.071	1.2e-06
Enpp1	2.32e-08	0.761327	0.384	0.259	0.000439001
Dnah5	8.21e-16	0.772836	0.194	0.052	1.56e-11
Gna14	5.97e-12	0.775009	0.238	0.096	1.13e-07
Dclk1	7.63e-11	0.777737	0.192	0.07	1.44e-06
Filip1l	8.7e-18	0.779679	0.564	0.334	1.65e-13
Ptk2	9.93e-21	0.782642	0.641	0.426	1.88e-16
Adam9	4.94e-15	0.809122	0.259	0.096	9.36e-11
Nt5dc3	3.55e-17	0.812032	0.365	0.162	6.72e-13
Ext1	1.04e-12	0.814569	0.589	0.418	1.98e-08
C3	5.92e-18	0.815813	0.403	0.186	1.12e-13
Fstl1	1.26e-19	0.815941	0.344	0.133	2.39e-15
Abcc9	1.73e-16	0.83864	0.53	0.31	3.28e-12
Colec12	5.54e-14	0.848366	0.486	0.289	1.05e-09
Kalrn	4.04e-20	0.863259	0.666	0.461	7.65e-16
Gclc	2.23e-07	0.867794	0.19	0.09	0.00423079
Anxa1	6.79e-20	0.869383	0.278	0.088	1.29e-15
Ccn1	2.58e-18	0.873779	0.265	0.086	4.88e-14
Dusp1	4e-24	0.905292	0.203	0.035	7.58e-20
Aspn	1.86e-20	0.921852	0.58	0.34	3.53e-16
Col4a2	3.13e-22	0.929344	0.61	0.37	5.92e-18
Galnt18	7.61e-12	0.930004	0.313	0.158	1.44e-07
Gbe1	2.86e-08	0.956997	0.518	0.382	0.000541971
Adamts6	1.59e-24	0.971856	0.33	0.104	3e-20
Pcsk5	1.43e-09	0.985271	0.152	0.053	2.7e-05
Anxa3	6.24e-23	1.0303	0.413	0.178	1.18e-18
Col5a2	3.61e-25	1.05153	0.772	0.598	6.83e-21
Thbs1	1.81e-15	1.06076	0.209	0.062	3.42e-11
Ccn2	6.58e-28	1.08478	0.263	0.054	1.25e-23
Col4a1	3.45e-31	1.16912	0.712	0.47	6.54e-27
Hpse2	1.45e-07	1.23581	0.273	0.157	0.00275041
Alkal1	1.99e-21	1.26617	0.209	0.044	3.78e-17
Tgfbi	2.27e-29	1.27758	0.326	0.09	4.29e-25
Vmp1	9.29e-41	1.32471	0.585	0.259	1.76e-36
Crispld2	3.95e-42	1.35938	0.361	0.073	7.48e-38
Msn	1.6e-32	1.37459	0.378	0.121	3.03e-28
Ctla2a	1.36e-35	1.39722	0.173	0.007	2.58e-31
Esyt2	2.81e-54	1.39909	0.764	0.583	5.33e-50
Tnc	6.31e-36	1.49362	0.718	0.451	1.2e-31
Itga5	4.62e-44	1.5194	0.691	0.427	8.75e-40
Neat1	4.67e-53	1.66747	0.837	0.532	8.85e-49
Pde10a	1.97e-44	1.68096	0.57	0.218	3.72e-40
Slit3	1.92e-16	1.68712	0.326	0.229	3.64e-12
Postn	1.09e-35	1.75519	0.71	0.489	2.06e-31
Fn1	2.85e-70	1.94599	0.852	0.59	5.4e-66
Eln	2.68e-25	2.46644	0.313	0.114	5.07e-21

### Sheet: Colon SMC down overlap
genes
Ppp1cb
Rasgrf2
Angpt1
Deptor
Mylk
Clybl
Pde2a
Epha7
Ptprd
Prkaa2
Foxp2
Mtus2
Ptn
Dmpk
Tpm1
Pdzrn4
Dpp10
Pcp4l1
Colec10
Klhl23
Chrm2
Magi3
Prkcb
Pde5a
Mpp7
Adamtsl1
Fat3
Gt(ROSA)26Sor
A330023F24Rik

### Sheet: Colon SMC up overlap
genes
Ksr1
Ccn2
Per1
Esyt2
Smoc2
Dusp1
Fkbp5
Fn1
Slc43a3
Ccn1
Ptpru
Errfi1
Eln
Chrdl2
Bgn
Crispld2
Gclc
Myo5a
Tgfbi
Sbno2
Ctla2a
Junb
Dennd4a
Hipk2
Akap13
Neat1
Adamts1
Gli1
Arhgef2
Kcnj8
Tpm4
Inf2
Ftl1
Cebpd

### Sheet: SMC Cluster marker genes
Gene	p_val	avg_log2FC	pct.1	pct.2	p_val_adj	cluster
Gm11946	3.63e-44	1.6799	0.872	0.641	7.26e-41	1
Cacna1e	7.28e-32	0.946902	0.905	0.649	1.46e-28	1
Actg2	7.16e-23	1.03355	0.905	0.765	1.43e-19	1
Enah	5.69e-21	0.904686	0.878	0.733	1.14e-17	1
Sdk1	5.53e-19	0.649627	0.92	0.714	1.11e-15	1
Pde4b	2.21e-18	0.697547	0.865	0.66	4.42e-15	1
Rgs1	4.22e-13	1.07907	0.511	0.374	8.43e-10	1
Epha7	1.1e-12	0.770136	0.841	0.713	2.2e-09	1
Ryr3	1.04e-11	0.471474	0.899	0.769	2.08e-08	1
Rasgrf2	2.92e-11	0.83504	0.55	0.439	5.84e-08	1
Fn1	5.41e-09	0.765498	0.688	0.665	1.08e-05	1
Akap6	8.59e-09	0.620526	0.746	0.652	1.72e-05	1
Nkain2	4.43e-08	0.505494	0.642	0.55	8.86e-05	1
Itga5	6.95e-08	0.993488	0.563	0.518	0.000138972	1
Cavin1	4.71e-07	0.387355	0.315	0.259	0.000942048	1
Actn2	1.32e-06	1.03498	0.446	0.389	0.00264817	1
Chrm3	5.46e-06	0.393315	0.774	0.667	0.0109296	1
Kcnmb2	1.12e-05	0.26332	0.287	0.21	0.0223228	1
Frmpd4	1.27e-05	0.903983	0.385	0.313	0.025327	1
Col27a1	1.79e-05	0.778258	0.645	0.616	0.0357186	1
Nek10	3.86e-05	0.627626	0.407	0.331	0.0772999	1
A630023A22Rik	5.63e-05	0.862148	0.468	0.419	0.112533	1
Gbe1	0.000268808	0.894613	0.492	0.478	0.537616	1
Eda	0.000393404	0.782453	0.544	0.496	0.786808	1
Casz1	0.000418137	0.537033	0.676	0.665	0.836274	1
Col12a1	0.000424362	0.369012	0.398	0.337	0.848724	1
Flnc	0.000561628	1.06712	0.474	0.441	1	1
Macrod2	0.00177927	0.373308	0.777	0.714	1	1
Grm8	0.00291078	0.436522	0.339	0.282	1	1
Pam	0.00469098	0.27631	0.768	0.755	1	1
Tenm2	0.00540085	0.460922	0.437	0.416	1	1
Pdlim3	0.00603323	0.361833	0.752	0.775	1	1
Clvs2	0.00698583	0.318279	0.394	0.354	1	1
Hmgcll1	0.00812106	0.327141	0.388	0.369	1	1
Sdk11	1.73e-70	1.34047	0.997	0.7	3.45e-67	2
Cacna1e1	4.67e-60	1.16826	0.997	0.633	9.34e-57	2
Kcnn2	1.22e-55	1.16834	0.872	0.494	2.45e-52	2
A630023A22Rik1	2.34e-54	1.06653	0.785	0.344	4.69e-51	2
Epha71	8.15e-54	1.13443	0.993	0.679	1.63e-50	2
Cacna2d3	1.81e-51	1.14042	0.96	0.574	3.63e-48	2
Pde4b1	3.9e-50	1.27385	0.963	0.641	7.8e-47	2
Akap61	1.89e-48	1.01134	0.983	0.597	3.79e-45	2
Cntn3	2.98e-47	0.925162	0.889	0.514	5.96e-44	2
Oxr1	4.13e-47	0.90078	0.842	0.471	8.25e-44	2
Rasgrf21	7.46e-46	0.923334	0.774	0.388	1.49e-42	2
Gm26691	1.91e-44	0.553644	0.428	0.117	3.83e-41	2
Cttnbp2	3.64e-44	0.857398	0.939	0.57	7.27e-41	2
Ryr31	7.16e-44	0.90155	0.993	0.749	1.43e-40	2
Grm81	9.05e-44	1.36956	0.559	0.231	1.81e-40	2
Dpf3	2.77e-43	0.856453	0.67	0.353	5.54e-40	2
Ccbe1	2.9e-42	0.787994	0.798	0.448	5.79e-39	2
Tenm3	2.71e-41	1.01397	0.825	0.458	5.43e-38	2
Tacr1	1.87e-40	0.988798	0.599	0.173	3.74e-37	2
Cdh13	6.32e-40	0.748187	0.795	0.407	1.26e-36	2
Khdrbs2	1.99e-37	1.01321	0.636	0.268	3.97e-34	2
Colec10	2.77e-37	0.783113	0.616	0.323	5.54e-34	2
Tenm21	5.85e-36	0.635977	0.684	0.357	1.17e-32	2
Dgkg	2.04e-35	0.640742	0.599	0.276	4.09e-32	2
St6galnac3	3.14e-35	0.78547	0.653	0.344	6.27e-32	2
Macrod21	1.5e-34	1.00813	0.963	0.67	2.99e-31	2
Gng2	3.16e-34	0.798229	0.609	0.271	6.31e-31	2
Tox	3.84e-34	0.701674	0.761	0.447	7.67e-31	2
Tenm4	3.59e-33	0.603681	0.805	0.459	7.17e-30	2
Nckap5	2.63e-32	0.680593	0.727	0.394	5.25e-29	2
Pdlim31	2.96e-32	0.698451	0.987	0.718	5.93e-29	2
Nek1	5.72e-32	0.560675	0.694	0.321	1.14e-28	2
Kcnip1	1.57e-30	0.525988	0.875	0.492	3.13e-27	2
Ano4	2.24e-30	0.778041	0.697	0.368	4.47e-27	2
Slco3a1	2.68e-30	0.469439	0.734	0.328	5.35e-27	2
Shisa6	3.08e-30	0.768541	0.515	0.278	6.15e-27	2
Syndig1	4.06e-30	0.68418	0.741	0.398	8.12e-27	2
Bves	4.18e-30	0.444845	0.589	0.26	8.36e-27	2
Prr16	2.57e-29	0.825245	0.64	0.352	5.14e-26	2
Tmem117	3.33e-29	0.636057	0.741	0.416	6.67e-26	2
Nek101	4.35e-29	0.659599	0.593	0.288	8.69e-26	2
Col27a11	4.37e-29	0.487462	0.909	0.554	8.74e-26	2
Casz11	1.49e-28	0.420395	0.949	0.599	2.98e-25	2
Khdrbs3	1.61e-28	0.5789	0.623	0.278	3.22e-25	2
Ctnnd2	2.99e-28	0.686969	0.589	0.302	5.97e-25	2
Opcml	1.87e-27	0.883322	0.535	0.3	3.74e-24	2
Prune2	2.98e-27	0.619573	0.791	0.373	5.97e-24	2
4930511M06Rik	2.98e-27	0.492127	0.717	0.427	5.97e-24	2
Mamdc2	9.67e-27	0.556923	0.788	0.468	1.93e-23	2
Clvs21	1.7e-26	0.602631	0.613	0.302	3.41e-23	2
Chrm31	2.77e-26	0.605701	0.953	0.627	5.54e-23	2
Slc35f1	3.17e-26	0.376386	0.556	0.325	6.34e-23	2
Tafa2	4.78e-26	0.475375	0.552	0.308	9.57e-23	2
Mtus2	6.09e-26	0.528267	0.714	0.447	1.22e-22	2
Ldb3	7.8e-26	0.264173	0.626	0.3	1.56e-22	2
Cnksr2	1.84e-25	0.689987	0.545	0.294	3.67e-22	2
Man1a	5.84e-25	0.411563	0.535	0.247	1.17e-21	2
Ror2	9.45e-25	0.564216	0.97	0.707	1.89e-21	2
Stac	4.64e-24	0.846904	0.673	0.406	9.29e-21	2
Ank3	6.09e-24	0.460581	0.886	0.563	1.22e-20	2
Abtb2	3.34e-23	0.349192	0.515	0.241	6.68e-20	2
Mapk4	4.14e-23	0.257373	0.724	0.411	8.27e-20	2
Gbe11	5.83e-23	0.301869	0.778	0.41	1.17e-19	2
Rnf217	7.4e-23	0.378266	0.741	0.412	1.48e-19	2
Sh3pxd2a	7.55e-23	0.311353	0.556	0.264	1.51e-19	2
Vav3	3.61e-22	0.435488	0.673	0.357	7.23e-19	2
Btc	7.58e-22	0.492859	0.37	0.105	1.52e-18	2
Lurap1l	7.82e-22	0.470984	0.7	0.312	1.56e-18	2
Actn21	8.21e-22	0.574505	0.613	0.351	1.64e-18	2
Plxna4	1.99e-21	0.390608	0.572	0.32	3.97e-18	2
Zfp521	2.16e-21	0.417596	0.636	0.315	4.32e-18	2
Dlgap2	3.58e-21	0.728095	0.562	0.302	7.15e-18	2
Kcnip4	9.71e-21	0.592211	1	0.951	1.94e-17	2
Rnf150	1.2e-20	0.390438	0.616	0.297	2.4e-17	2
Prdm6	1.78e-20	0.733626	0.589	0.312	3.56e-17	2
Srl	2.12e-20	0.416464	0.498	0.313	4.24e-17	2
Enah1	2.13e-20	0.357112	0.993	0.709	4.27e-17	2
Sema3a	2.29e-20	0.406447	0.983	0.76	4.58e-17	2
Pde4d	2.68e-20	0.538446	0.99	0.767	5.37e-17	2
Prkcb	7.06e-20	0.481939	0.579	0.36	1.41e-16	2
Tcf4	8.63e-20	0.321122	0.906	0.56	1.73e-16	2
Myocd	1.17e-19	0.47708	0.852	0.515	2.35e-16	2
Cpa6	1.34e-19	0.41138	0.815	0.517	2.67e-16	2
Arhgap24	1.39e-19	0.458976	0.788	0.489	2.78e-16	2
Rgs11	1.24e-18	0.548048	0.626	0.349	2.49e-15	2
Trdn	7.37e-18	0.265139	0.313	0.122	1.47e-14	2
Astn2	1.27e-17	0.648084	0.646	0.407	2.54e-14	2
Angpt1	1.48e-17	0.377937	0.62	0.413	2.96e-14	2
Zfp385b	2.29e-17	0.317738	0.882	0.601	4.59e-14	2
Mtcl1	3.79e-17	0.448053	0.552	0.337	7.58e-14	2
Cntn1	4.72e-17	0.422529	0.623	0.416	9.44e-14	2
Dgki	5.68e-17	0.48516	0.667	0.418	1.14e-13	2
Pou6f2	6.34e-17	0.268851	0.343	0.145	1.27e-13	2
Fam155a	2.05e-16	0.563009	0.71	0.517	4.1e-13	2
Rgs6	2.14e-16	0.405541	0.842	0.586	4.28e-13	2
Slc8a3	5.87e-16	0.379809	0.542	0.36	1.17e-12	2
Fbxo32	8.28e-16	0.390175	0.646	0.364	1.66e-12	2
Slit2	1.58e-15	0.36783	0.512	0.334	3.16e-12	2
C1qtnf7	3.33e-15	0.346286	0.606	0.364	6.66e-12	2
Thsd7a	2.52e-14	0.395311	0.697	0.425	5.03e-11	2
Fat3	3.16e-14	0.317067	0.545	0.376	6.32e-11	2
Gucy1b1	6.2e-14	0.32512	0.455	0.237	1.24e-10	2
Actg21	6.27e-14	0.327085	0.98	0.75	1.25e-10	2
Kcnd2	8.06e-14	0.505226	0.448	0.289	1.61e-10	2
Lmod1	4.82e-13	0.25144	0.744	0.462	9.64e-10	2
Prickle2	3.31e-12	0.305666	0.68	0.447	6.62e-09	2
Fmn1	8.09e-12	0.556331	0.502	0.288	1.62e-08	2
Esrrg	1.25e-11	0.257852	0.343	0.166	2.5e-08	2
Cd109	3.27e-11	0.356496	0.428	0.189	6.55e-08	2
Tspan18	5.35e-11	0.271643	0.461	0.245	1.07e-07	2
Eda1	1.04e-10	0.520384	0.66	0.469	2.09e-07	2
Grm7	1.32e-10	0.508712	0.485	0.356	2.64e-07	2
Pgm5	3.6e-10	0.25746	0.973	0.706	7.21e-07	2
Sgcd	3.8e-10	0.278145	0.936	0.676	7.61e-07	2
Rims1	6.09e-10	0.309265	0.505	0.282	1.22e-06	2
Gpc4	7.25e-10	0.397137	0.545	0.378	1.45e-06	2
Prox1	1.33e-09	0.250218	0.485	0.326	2.67e-06	2
Ddc	1.6e-09	0.395466	0.394	0.227	3.21e-06	2
Sh3gl2	1.64e-09	0.324516	0.401	0.255	3.28e-06	2
Hdx	5.96e-09	0.316011	0.394	0.252	1.19e-05	2
Chn1	2.83e-08	0.364468	0.488	0.317	5.66e-05	2
Adamts12	3.73e-08	0.318446	0.357	0.168	7.47e-05	2
Mpped2	7.56e-08	0.272581	0.391	0.276	0.000151147	2
Pcdh11x	1.75e-07	0.797447	0.354	0.225	0.000350614	2
Ism1	3.73e-07	0.308967	0.306	0.147	0.000745084	2
6530403H02Rik	5.4e-07	0.308799	0.377	0.239	0.0010802	2
Tmcc3	1.54e-05	0.326231	0.438	0.308	0.0307857	2
Epb41l3	1.63e-05	0.479502	0.424	0.292	0.0325982	2
Trpc4	2.09e-05	0.26373	0.276	0.14	0.0417632	2
Gm42047	2.19e-05	0.328638	0.259	0.124	0.0437805	2
Rnf144b	0.000388206	0.273212	0.465	0.348	0.776412	2
Postn	2.43e-26	1.35303	0.803	0.54	4.85e-23	3
Fgf7	1.44e-24	1.37787	0.399	0.145	2.88e-21	3
Id4	4.7e-22	1.06254	0.437	0.179	9.4e-19	3
Ptprz1	5.31e-21	1.79372	0.559	0.3	1.06e-17	3
Enpp2	1.11e-18	1.4136	0.465	0.233	2.22e-15	3
Fgf10	1.39e-17	1.48982	0.432	0.228	2.78e-14	3
Hmcn1	1.46e-14	1.42113	0.413	0.239	2.92e-11	3
Abcc9	1.54e-14	1.33988	0.592	0.368	3.07e-11	3
Prkar2b	3.73e-14	0.295167	0.268	0.085	7.47e-11	3
Svep1	7.82e-14	1.40363	0.531	0.321	1.56e-10	3
A830018L16Rik	1.56e-13	0.271997	0.268	0.088	3.12e-10	3
Rbfox3	3.99e-13	0.358675	0.254	0.075	7.98e-10	3
Astn1	1.06e-12	0.513001	0.376	0.213	2.11e-09	3
Col1a2	4.22e-12	0.821615	0.563	0.35	8.43e-09	3
Ncam1	4.81e-12	0.433986	0.408	0.22	9.62e-09	3
Galnt17	7.01e-12	0.59589	0.352	0.194	1.4e-08	3
Alkal1	1.29e-11	1.23162	0.324	0.16	2.59e-08	3
Zfp536	1.42e-11	0.880513	0.399	0.192	2.84e-08	3
Plxdc2	1.66e-11	0.638772	0.357	0.194	3.33e-08	3
Rspo3	1.72e-11	1.19754	0.488	0.286	3.44e-08	3
Grem2	2.12e-11	1.51132	0.38	0.185	4.24e-08	3
Shroom3	2.28e-11	0.535719	0.408	0.226	4.56e-08	3
Gm47071	2.68e-11	0.909139	0.38	0.198	5.36e-08	3
Fam13c	2.58e-10	0.705475	0.404	0.242	5.16e-07	3
Ptger3	4.28e-10	0.378104	0.343	0.153	8.56e-07	3
Lepr	8.3e-10	0.90925	0.319	0.142	1.66e-06	3
Ntrk3	2.21e-09	0.950072	0.305	0.137	4.43e-06	3
Slc25a21	2.35e-09	0.29515	0.329	0.185	4.7e-06	3
Pcsk5	4.1e-09	0.459681	0.286	0.144	8.21e-06	3
Galnt18	8.58e-09	0.355545	0.413	0.264	1.72e-05	3
Sparc	9.12e-09	0.336665	0.305	0.162	1.82e-05	3
Gm48530	1.35e-08	0.446615	0.343	0.178	2.69e-05	3
Lbh	1.36e-08	0.278416	0.366	0.232	2.73e-05	3
Csgalnact1	1.65e-08	0.328687	0.324	0.168	3.29e-05	3
Wnt5b	1.7e-08	0.480063	0.324	0.176	3.4e-05	3
Pgm51	2.32e-08	0.693382	0.845	0.744	4.65e-05	3
Auts2	3.06e-08	0.76878	0.84	0.767	6.13e-05	3
Fhod3	4.41e-08	0.596715	0.338	0.199	8.81e-05	3
Ryr2	4.91e-08	0.507436	0.85	0.772	9.82e-05	3
Adgrl3	1.35e-07	0.798067	0.399	0.29	0.000269671	3
mt-Co1	1.66e-07	0.384669	0.441	0.288	0.00033148	3
Ptn	3.01e-07	1.29009	0.568	0.474	0.000601926	3
Adamts2	3.68e-07	0.412265	0.343	0.233	0.000735396	3
Ggta1	4.63e-07	0.383316	0.352	0.247	0.000926118	3
Gm16263	6.59e-07	0.473342	0.343	0.243	0.00131703	3
Tmem200a	1.01e-06	0.474073	0.343	0.182	0.00202607	3
Aspn	1.05e-06	1.01018	0.54	0.393	0.00209444	3
Cacnb4	1.1e-06	1.0208	0.479	0.369	0.00219913	3
mt-Nd2	1.63e-06	0.344693	0.315	0.206	0.00326249	3
Plekhh2	1.67e-06	1.11441	0.573	0.462	0.00334278	3
Mctp1	2.63e-06	0.631514	0.423	0.316	0.00526092	3
Fmo2	4.79e-06	1.348	0.357	0.204	0.00957737	3
mt-Nd4	4.93e-06	0.274428	0.272	0.174	0.00985375	3
Nup93	5.01e-06	0.388292	0.352	0.255	0.0100167	3
Mir99ahg	6.41e-06	0.468033	0.531	0.384	0.0128266	3
Chrm2	9.18e-06	0.704162	0.77	0.704	0.0183574	3
Sema3d	9.89e-06	0.321245	0.319	0.206	0.019779	3
Fmn2	1.44e-05	0.366783	0.305	0.215	0.0287137	3
Ogn	3.33e-05	0.940668	0.451	0.352	0.0666666	3
Fras1	5.94e-05	0.458578	0.413	0.337	0.118706	3
Fat31	7.41e-05	0.701048	0.465	0.4	0.148223	3
Gm20754	7.8e-05	0.686328	0.376	0.281	0.156067	3
Schip1	9e-05	0.431715	0.653	0.545	0.179945	3
Pde1a	9.01e-05	0.63062	0.516	0.397	0.180142	3
Lpar1	0.000109558	1.09014	0.441	0.324	0.219116	3
Atrnl1	0.000166668	0.424219	0.709	0.641	0.333336	3
Bin1	0.000182756	0.603706	0.315	0.239	0.365511	3
Vegfc	0.000338072	0.662789	0.474	0.389	0.676145	3
Gnao1	0.000431366	0.271065	0.347	0.47	0.862731	3
mt-Co2	0.000502838	0.266231	0.291	0.214	1	3
Gbp6	0.000812413	0.29258	0.272	0.2	1	3
Slit3	0.00140182	0.485149	0.272	0.399	1	3
Thsd4	0.00271507	0.391102	0.371	0.289	1	3
Aff2	0.00294028	0.552106	0.254	0.329	1	3
Entpd1	0.00307428	0.757811	0.423	0.347	1	3
Igfbp2	0.00395774	0.436908	0.296	0.196	1	3
Aff3	0.00440721	0.585127	0.324	0.212	1	3
Pdxdc1	0.00514912	0.357575	0.38	0.317	1	3
Serpine1	0.00603619	0.347777	0.258	0.182	1	3
Tmem178b	0.00657037	0.33819	0.296	0.242	1	3
Fn11	0.00773593	0.488492	0.676	0.669	1	3
Cacna1a	9.92e-20	0.361904	0.05	0.371	1.98e-16	4
Ccser1	3.39e-16	0.381796	0.101	0.406	6.79e-13	4
Nrg3	6.25e-16	3.02703	0.432	0.266	1.25e-12	4
Chodl	3.87e-14	0.255589	0.03	0.286	7.74e-11	4
Ptprg	4e-14	0.341335	0.186	0.617	7.99e-11	4
Kctd1	1.33e-12	0.382441	0.111	0.392	2.67e-09	4
Atp2a3	3.56e-12	1.04284	0.116	0.366	7.12e-09	4
Pvt1	5.33e-12	0.319206	0.246	0.577	1.07e-08	4
Tspan7	8.44e-11	0.407092	0.07	0.303	1.69e-07	4
Bcar3	2.59e-10	0.265034	0.116	0.368	5.17e-07	4
Fhit	3.65e-10	0.415529	0.176	0.51	7.29e-07	4
Gpc3	9.87e-10	0.275939	0.111	0.348	1.97e-06	4
Plxna41	1.58e-09	1.02962	0.151	0.402	3.15e-06	4
Zfp5211	1.66e-09	0.61871	0.106	0.418	3.31e-06	4
Samd12	2.71e-09	0.489348	0.075	0.291	5.43e-06	4
Rgs7	4.3e-09	0.899212	0.131	0.326	8.6e-06	4
Dpyd	4.33e-09	0.651945	0.286	0.563	8.65e-06	4
Cadm1	6.01e-09	1.53509	0.186	0.408	1.2e-05	4
Negr1	8.29e-09	0.275607	0.337	0.611	1.66e-05	4
Atp8a2	1.77e-08	0.642859	0.06	0.262	3.54e-05	4
Frmd4b	5.31e-08	0.314832	0.151	0.394	0.000106285	4
Tafa21	9.31e-08	0.360241	0.191	0.38	0.000186186	4
Sh3rf3	9.52e-08	0.345102	0.085	0.314	0.000190456	4
Btbd11	1.13e-07	0.407771	0.05	0.273	0.000225036	4
Nlgn1	1.42e-07	1.44581	0.362	0.289	0.000284428	4
Alcam	1.71e-07	2.23951	0.261	0.2	0.000342715	4
Ptprd	2.87e-07	0.823635	0.241	0.48	0.000573139	4
Camta1	4.66e-07	0.258847	0.201	0.453	0.000932844	4
Arhgef3	5.29e-07	0.517962	0.085	0.331	0.00105806	4
Ar	5.34e-07	0.370913	0.121	0.32	0.00106754	4
Golph3l	5.86e-07	0.744474	0.065	0.289	0.00117183	4
Slit21	8.2e-07	0.675908	0.191	0.395	0.00164058	4
Frmd4a	9.03e-07	0.688837	0.126	0.345	0.00180693	4
Ablim1	9.07e-07	0.506424	0.186	0.421	0.00181369	4
Syn3	9.24e-07	0.619097	0.035	0.264	0.00184722	4
Itgb8	9.84e-07	0.331963	0.116	0.289	0.00196809	4
Slc44a5	1.11e-06	0.78993	0.09	0.268	0.00221758	4
Pkhd1l1	1.55e-06	1.18207	0.07	0.254	0.00310433	4
Sema3e	2.43e-06	0.375492	0.131	0.34	0.0048646	4
Man1a1	2.52e-06	0.66259	0.101	0.333	0.00503721	4
Tafa5	3.34e-06	0.271833	0.085	0.295	0.00668088	4
C530008M17Rik	3.66e-06	0.410408	0.08	0.301	0.00731535	4
Robo1	7.29e-06	0.836358	0.241	0.48	0.0145705	4
Grm71	8.4e-06	0.507728	0.206	0.408	0.0168026	4
Adamts21	8.49e-06	0.497355	0.065	0.275	0.016988	4
Tgfb2	8.79e-06	0.256959	0.146	0.35	0.0175857	4
Gucy1a2	1.21e-05	0.795774	0.111	0.271	0.0241354	4
Unc5c	1.78e-05	0.469013	0.146	0.323	0.0356934	4
5730522E02Rik	2.16e-05	0.595006	0.07	0.251	0.0431392	4
Dgkb	3.63e-05	0.789831	0.226	0.399	0.0725164	4
Enox1	5.17e-05	0.789458	0.07	0.272	0.103311	4
Arhgap26	6.44e-05	1.23809	0.156	0.341	0.128876	4
Rian	8.02e-05	1.17581	0.09	0.259	0.16032	4
Slit31	8.45e-05	0.850067	0.171	0.413	0.169084	4
Kcnq5	9.33e-05	0.389219	0.296	0.518	0.186551	4
mt-Co11	0.00027353	0.595096	0.136	0.335	0.547061	4
Tln2	0.000284065	0.97207	0.101	0.3	0.56813	4
Fbn1	0.000302334	0.441269	0.161	0.368	0.604669	4
Parm1	0.000346928	0.36858	0.136	0.344	0.693856	4
Pid1	0.000608691	1.10009	0.186	0.405	1	4
Sox2ot	0.000911432	1.52757	0.151	0.303	1	4
Xkr6	0.00101907	0.638344	0.196	0.354	1	4
Slc43a2	0.0010526	0.68744	0.111	0.284	1	4
Rerg	0.00138091	0.259741	0.08	0.3	1	4
Anks1b	0.0014525	0.697015	0.146	0.271	1	4
Gmds	0.00201563	1.71891	0.312	0.316	1	4
Dpysl3	0.00208913	0.438282	0.186	0.4	1	4
Rbfox1	0.00210643	3.44801	0.362	0.323	1	4
Pcdh15	0.00227387	1.90455	0.281	0.276	1	4
Galnt10	0.00332399	0.271178	0.151	0.306	1	4
Etl4	0.00364239	1.90321	0.362	0.38	1	4
Tns3	0.00511	0.401697	0.171	0.366	1	4
Slc35f11	0.00543665	1.10006	0.226	0.392	1	4
Grk3	0.00571462	1.00656	0.186	0.3	1	4
Rbpj	0.00680764	0.715423	0.216	0.4	1	4
Cyth3	0.00701162	0.619248	0.186	0.34	1	4
Meg3	0.00851205	1.10531	0.171	0.329	1	4
Ctnna2	0.00997784	0.909369	0.226	0.358	1	4
Dpp10	4.42e-77	3.28343	0.94	0.516	8.83e-74	5
Mdga2	3.44e-69	3.54243	0.803	0.27	6.88e-66	5
Hs3st4	5.52e-66	3.28384	0.699	0.219	1.1e-62	5
Gpc6	3.13e-55	2.72785	0.781	0.32	6.26e-52	5
Ano1	2.59e-52	2.54028	0.776	0.331	5.18e-49	5
Slc4a4	3.44e-46	2.38575	0.656	0.215	6.88e-43	5
Pdzrn4	4.21e-43	1.89683	0.902	0.603	8.42e-40	5
Pdgfd	1.12e-40	1.75327	0.842	0.449	2.24e-37	5
Kcnd3	2.29e-40	2.4293	0.809	0.455	4.58e-37	5
Gabra2	2.27e-38	0.296092	0.257	0.028	4.54e-35	5
Bmpr1b	3.37e-38	2.41236	0.497	0.14	6.75e-35	5
B3galt1	1.6e-37	1.90301	0.76	0.394	3.2e-34	5
Cdh8	3.27e-35	0.896964	0.388	0.088	6.53e-32	5
Satb1	9.7e-35	2.41178	0.743	0.464	1.94e-31	5
Ntn1	7.32e-32	1.59103	0.754	0.397	1.46e-28	5
Ppm1l	2.22e-31	1.90103	0.798	0.504	4.44e-28	5
Col4a5	2.41e-31	1.60245	0.667	0.288	4.82e-28	5
Hdac9	1.64e-30	1.70506	0.863	0.675	3.28e-27	5
Slc2a13	2.46e-30	2.0129	0.47	0.101	4.93e-27	5
Trhde	1.19e-29	1.32655	0.399	0.114	2.37e-26	5
Klf5	1.69e-28	0.25934	0.273	0.036	3.39e-25	5
Grem21	4.65e-28	1.95899	0.503	0.172	9.29e-25	5
D730045B01Rik	8.85e-28	0.48422	0.317	0.068	1.77e-24	5
Negr11	2.14e-27	1.76082	0.792	0.546	4.29e-24	5
Bmper	2.43e-27	1.93682	0.508	0.153	4.86e-24	5
Ndst3	4.29e-27	1.4078	0.339	0.086	8.58e-24	5
Kcnb2	4.17e-26	2.37835	0.585	0.313	8.34e-23	5
Eya2	2.83e-25	0.719565	0.268	0.033	5.67e-22	5
Lrig1	1.86e-23	2.37216	0.683	0.418	3.72e-20	5
Grin3a	1.98e-23	1.48086	0.333	0.079	3.96e-20	5
Nrg1	8.13e-23	0.6306	0.328	0.09	1.63e-19	5
1700018A04Rik	4.44e-22	1.66261	0.579	0.348	8.87e-19	5
Zfp5361	2.47e-21	1.35839	0.47	0.187	4.94e-18	5
Slc24a3	2.64e-21	1.10717	0.902	0.748	5.27e-18	5
Nlgn11	3.95e-21	1.82078	0.541	0.265	7.9e-18	5
Ak5	1.45e-19	2.39835	0.366	0.054	2.9e-16	5
Egflam	4.22e-19	1.09256	0.421	0.175	8.44e-16	5
Fam155a1	5.01e-19	1.6077	0.743	0.529	1e-15	5
Zfp385b1	9.18e-19	1.21856	0.831	0.632	1.84e-15	5
Sgip1	1.15e-18	0.999528	0.563	0.333	2.31e-15	5
Sema3e1	5.91e-18	1.39374	0.525	0.284	1.18e-14	5
Frmd4b1	7.23e-18	1.15308	0.563	0.335	1.45e-14	5
Olfr78	2.15e-17	0.27807	0.317	0.105	4.3e-14	5
Angpt11	3.5e-17	1.34689	0.634	0.429	7e-14	5
Esr1	6.22e-17	0.367101	0.273	0.077	1.24e-13	5
Adamtsl3	7.17e-17	1.07008	0.339	0.089	1.43e-13	5
Samd5	9.87e-17	0.956304	0.415	0.189	1.97e-13	5
Gucy1a1	4.26e-16	0.966595	0.508	0.288	8.53e-13	5
Car8	8.79e-16	1.36694	0.377	0.127	1.76e-12	5
Adamts19	1.02e-15	1.23923	0.552	0.271	2.04e-12	5
Ccdc192	3.91e-15	1.01833	0.448	0.24	7.81e-12	5
Flrt2	1.51e-14	1.56857	0.525	0.321	3.01e-11	5
Dock3	1.35e-13	1.26894	0.508	0.322	2.69e-10	5
Col4a6	4.83e-13	1.02347	0.497	0.302	9.66e-10	5
Fmn21	7.58e-13	0.962029	0.393	0.205	1.52e-09	5
Col23a1	9.06e-13	2.33165	0.574	0.399	1.81e-09	5
Tll1	2.24e-12	0.252407	0.29	0.117	4.49e-09	5
Mkx	2.98e-12	1.09916	0.519	0.363	5.95e-09	5
Osbpl6	8.88e-12	0.713113	0.432	0.27	1.78e-08	5
Igfbp5	2.61e-11	0.845304	0.344	0.171	5.22e-08	5
Vegfc1	8.68e-11	1.15304	0.541	0.382	1.74e-07	5
Ptger31	8.95e-11	0.43138	0.35	0.157	1.79e-07	5
Gse1	9.8e-11	1.25254	0.694	0.53	1.96e-07	5
Ror1	1.11e-10	0.791952	0.71	0.549	2.23e-07	5
Efemp1	1.42e-10	0.709401	0.399	0.215	2.85e-07	5
Lifr	2.68e-10	0.478368	0.383	0.248	5.36e-07	5
Muc16	9.48e-10	0.339768	0.268	0.128	1.9e-06	5
Adamts17	1.39e-09	0.920249	0.464	0.337	2.77e-06	5
Adcy2	1.74e-09	0.251828	0.273	0.13	3.47e-06	5
Aff31	5.16e-09	0.483085	0.393	0.205	1.03e-05	5
Ngf	9.15e-09	0.511008	0.322	0.184	1.83e-05	5
Maml3	9.56e-09	0.909427	0.661	0.5	1.91e-05	5
Cntn11	1.33e-08	0.937101	0.557	0.442	2.66e-05	5
Adgrd1	4.68e-08	1.09468	0.366	0.201	9.35e-05	5
Nhs	7.28e-08	1.0839	0.388	0.236	0.000145684	5
Entpd11	9.02e-08	0.771099	0.503	0.338	0.000180485	5
Cpa61	1.67e-07	0.640074	0.689	0.559	0.000333688	5
Mapk10	2.57e-07	1.37627	0.301	0.136	0.000513726	5
Cacna1d	2.71e-07	1.34679	0.579	0.428	0.000542441	5
Chrdl1	3.41e-07	0.757147	0.328	0.169	0.000682723	5
Cd1091	3.62e-07	0.816129	0.372	0.217	0.000724966	5
Cped1	4.22e-07	0.84193	0.667	0.559	0.000844642	5
Mdfic	4.55e-07	1.00474	0.508	0.37	0.000909332	5
Mapk41	5.52e-07	0.733292	0.601	0.454	0.00110406	5
Nmnat2	6.86e-07	0.439323	0.344	0.213	0.00137208	5
Pde4d1	8.84e-07	0.529655	0.907	0.797	0.00176755	5
Syn31	9.29e-07	0.287317	0.322	0.222	0.00185884	5
Pwwp3b	1.11e-06	0.333042	0.322	0.217	0.00222951	5
Klhl32	1.16e-06	0.342965	0.667	0.531	0.00231492	5
Zdhhc14	2.82e-06	0.449874	0.421	0.301	0.0056392	5
Anln	2.95e-06	0.410299	0.279	0.155	0.00590195	5
Gm15155	3.19e-06	0.562754	0.322	0.23	0.00637996	5
Fam13c1	4.29e-06	0.513089	0.361	0.251	0.00858021	5
Tox1	4.66e-06	0.903359	0.596	0.496	0.00931884	5
Sema3a1	5.45e-06	0.496663	0.874	0.793	0.0108998	5
Akap12	5.56e-06	0.272038	0.35	0.244	0.0111156	5
Pcdh9	5.76e-06	0.731437	0.306	0.206	0.0115189	5
Nell1	5.97e-06	0.348316	0.311	0.226	0.011941	5
Pla2g4e	1.41e-05	0.310984	0.295	0.189	0.0281211	5
Mgll	1.5e-05	0.553052	0.464	0.333	0.029901	5
Gm4951	1.77e-05	0.31575	0.311	0.222	0.0353428	5
Slc12a2	2.34e-05	0.562511	0.508	0.395	0.0467115	5
Atp12a	2.39e-05	1.16404	0.339	0.253	0.0477993	5
Cntn31	2.54e-05	0.555662	0.661	0.577	0.0507525	5
Pde10a	3.38e-05	1.11887	0.432	0.306	0.0676312	5
Kcnip41	3.66e-05	0.251166	0.984	0.958	0.0731816	5
Tiam1	4.42e-05	0.36872	0.262	0.183	0.0883115	5
Ank2	4.84e-05	0.572192	0.475	0.371	0.0968807	5
Tafa51	5.5e-05	0.281037	0.322	0.26	0.110071	5
Slc16a2	5.64e-05	0.382501	0.372	0.292	0.112782	5
Dtd1	7.17e-05	0.288941	0.366	0.276	0.143455	5
Hmgcll11	7.49e-05	0.645236	0.47	0.36	0.149897	5
Ptchd1	7.61e-05	0.422172	0.328	0.239	0.152236	5
Ryr21	7.76e-05	0.328088	0.831	0.776	0.1553	5
Ptchd4	9.13e-05	0.660823	0.339	0.281	0.182601	5
Csgalnact11	0.000102338	0.333413	0.284	0.177	0.204675	5
Lrrc8c	0.000104685	0.430682	0.29	0.204	0.20937	5
Fras11	0.000110201	0.356577	0.415	0.339	0.220402	5
Jazf1	0.000225633	0.322903	0.426	0.33	0.451266	5
Pitpnc1	0.000247407	0.501055	0.607	0.525	0.494813	5
Gm4258	0.00032117	0.326219	0.415	0.351	0.64234	5
Trpc3	0.000337455	0.392433	0.41	0.31	0.674911	5
Mctp11	0.000351928	0.520356	0.415	0.319	0.703856	5
Elovl6	0.00072023	0.704862	0.257	0.181	1	6
Ano3	0.00166087	0.481951	0.191	0.256	1	6
Kcnip11	0.00211314	0.446434	0.639	0.556	1	6
Rspo31	0.00215503	0.420339	0.388	0.305	1	6
Mpped21	0.00241011	0.359146	0.219	0.309	1	6
Ptprg1	0.00280167	0.276372	0.667	0.547	1	6
mt-Co3	0.00500942	0.376701	0.328	0.228	1	6
Tpd52l1	0.00570607	0.276464	0.317	0.264	1	6
Robo2	0.00574522	0.485525	0.306	0.234	1	6
Parm11	0.00688091	0.310157	0.377	0.309	1	6
Gm207541	0.007053	0.619298	0.235	0.302	1	6
Srgap3	0.00787242	0.578989	0.322	0.242	1	6
Tmem132b	9.95e-92	0.722947	0.671	0.083	1.99e-88	6
Fam189a1	4.47e-86	2.72395	0.865	0.243	8.95e-83	6
Tmem200a1	2.33e-81	1.38554	0.759	0.135	4.65e-78	6
Prkcq	1.26e-73	0.270166	0.553	0.042	2.53e-70	6
Piezo2	1.35e-72	1.40319	0.818	0.241	2.7e-69	6
Gpc31	1.56e-71	1.67107	0.829	0.253	3.12e-68	6
Glp2r	4.8e-68	1.20964	0.765	0.21	9.61e-65	6
Fbn2	9.04e-66	1.88647	0.782	0.206	1.81e-62	6
Kcnt2	1.33e-65	2.07764	0.724	0.153	2.67e-62	6
Slc38a4	2.34e-62	0.472227	0.624	0.145	4.67e-59	6
Lrrc7	1.19e-61	2.72619	0.824	0.247	2.38e-58	6
Trpc31	6.3e-61	1.68976	0.806	0.261	1.26e-57	6
Galnt13	2.33e-56	0.716181	0.618	0.077	4.65e-53	6
Tbx3os1	6.87e-55	0.427849	0.529	0.026	1.37e-51	6
Etv5	4.12e-53	0.508706	0.653	0.154	8.25e-50	6
Slc24a31	6.03e-51	1.80829	1	0.737	1.21e-47	6
Lsamp	3.17e-49	0.673237	0.729	0.249	6.33e-46	6
Svep11	1.21e-48	1.30497	0.812	0.293	2.42e-45	6
Hecw2	2.41e-48	1.42773	0.753	0.186	4.82e-45	6
Cacnb41	1.14e-47	1.17604	0.782	0.334	2.28e-44	6
Cux2	7.56e-45	0.29763	0.671	0.209	1.51e-41	6
Aff32	7.82e-45	1.59673	0.759	0.161	1.56e-41	6
Klhl321	2.2e-43	1.73205	0.918	0.501	4.41e-40	6
Srgap31	1.11e-40	0.598289	0.694	0.196	2.22e-37	6
Igfbp21	1.39e-40	0.595442	0.629	0.157	2.78e-37	6
Cdh6	3.65e-40	0.285493	0.553	0.072	7.31e-37	6
Ccser11	9.07e-40	0.946831	0.776	0.315	1.81e-36	6
Gm162631	2.52e-38	0.546163	0.653	0.208	5.04e-35	6
Gria1	1.29e-36	0.289766	0.565	0.162	2.57e-33	6
Entpd12	5.52e-36	0.531447	0.818	0.3	1.1e-32	6
Ccdc3	3.79e-35	0.977795	0.624	0.133	7.59e-32	6
Mboat2	8.66e-35	0.399177	0.706	0.29	1.73e-31	6
Prkar1b	1.62e-34	0.414399	0.6	0.221	3.25e-31	6
Abcc91	2.55e-34	1.24214	0.847	0.343	5.09e-31	6
Mir99ahg1	5.03e-34	1.01499	0.876	0.346	1.01e-30	6
Agtr1a	2.48e-33	0.78224	0.647	0.232	4.96e-30	6
Rad51b	4.3e-32	1.16907	0.571	0.105	8.59e-29	6
Cnr1	5.25e-32	0.258447	0.476	0.04	1.05e-28	6
Epha4	2.23e-31	0.722715	0.724	0.36	4.46e-28	6
Aff21	3.27e-31	0.545116	0.676	0.274	6.54e-28	6
Adamts191	5.27e-31	1.76622	0.718	0.253	1.05e-27	6
Ptprz11	3.59e-30	1.34195	0.735	0.286	7.19e-27	6
Plpp3	4.35e-29	0.56921	0.676	0.222	8.7e-26	6
Ppp2r2b	1.08e-27	0.791116	0.659	0.295	2.16e-24	6
Tnc	7.26e-27	1.06405	0.906	0.49	1.45e-23	6
Cacna1d1	8.21e-27	0.640503	0.859	0.394	1.64e-23	6
Dclk1	3.9e-26	1.64723	0.6	0.074	7.79e-23	6
Atp2a31	3.96e-26	0.438029	0.653	0.294	7.91e-23	6
Plekhh21	1.71e-25	1.05071	0.859	0.43	3.42e-22	6
Ntn11	3.34e-25	1.13682	0.8	0.394	6.69e-22	6
Pde10a1	6.69e-25	0.928444	0.765	0.266	1.34e-21	6
Ryr22	1.58e-24	0.986697	0.965	0.76	3.16e-21	6
C1qtnf71	3.73e-24	0.815109	0.806	0.362	7.47e-21	6
Slit32	3.18e-23	1.05394	0.759	0.334	6.35e-20	6
Tspan181	4.9e-22	0.394619	0.688	0.237	9.79e-19	6
Rbms3	2.1e-21	0.726591	0.988	0.698	4.2e-18	6
Colec12	2.95e-20	0.84787	0.753	0.335	5.91e-17	6
Sytl2	7.06e-20	0.302806	0.518	0.131	1.41e-16	6
Thsd41	1.85e-19	0.363129	0.635	0.258	3.7e-16	6
Chsy3	3.84e-19	0.369832	0.671	0.29	7.67e-16	6
Ccn1	4.1e-18	1.10977	0.553	0.137	8.2e-15	6
Syndig11	6.14e-18	0.648211	0.782	0.425	1.23e-14	6
Pde1a1	8.52e-18	0.957109	0.759	0.37	1.7e-14	6
Dlgap1	1.13e-17	0.922012	0.576	0.243	2.26e-14	6
Ror11	9.34e-17	0.369756	0.871	0.531	1.87e-13	6
Klf12	1.26e-16	0.734842	0.606	0.248	2.52e-13	6
Lbh1	2.81e-16	0.645088	0.541	0.214	5.63e-13	6
Ppm1l1	4e-16	0.594221	0.859	0.5	8e-13	6
Osbpl61	5.7e-16	0.587092	0.588	0.252	1.14e-12	6
Pla2g4e1	6.23e-16	0.381393	0.488	0.166	1.25e-12	6
Ptn1	8.07e-16	0.481893	0.771	0.452	1.61e-12	6
9330158H04Rik	1.39e-15	0.510058	0.518	0.196	2.77e-12	6
Dtd11	1.49e-15	0.379221	0.606	0.247	2.97e-12	6
Htr2b	1.63e-15	1.24667	0.476	0.045	3.26e-12	6
Thbs1	3.97e-15	1.05137	0.524	0.086	7.93e-12	6
Eya1	5.69e-15	0.286262	0.476	0.157	1.14e-11	6
Ptprg2	7.28e-15	0.30354	0.912	0.517	1.46e-11	6
Pdgfd1	2.43e-14	0.513948	0.806	0.457	4.87e-11	6
Frem1	5.34e-13	0.282048	0.388	0.115	1.07e-09	6
Mapk42	6.62e-13	0.437564	0.765	0.435	1.32e-09	6
Tenm41	8.08e-13	0.44955	0.8	0.492	1.62e-09	6
Maml31	2.56e-12	0.420037	0.806	0.483	5.12e-09	6
Kcnq51	3.22e-12	0.530501	0.771	0.454	6.44e-09	6
Atrnl11	4.73e-12	0.495449	0.918	0.617	9.45e-09	6
Ptprk	5.27e-12	0.484591	0.782	0.491	1.05e-08	6
Olfr781	8.77e-12	0.664557	0.371	0.101	1.75e-08	6
Arl15	1.1e-11	0.599206	0.824	0.517	2.2e-08	6
Galnt181	1.36e-11	1.21791	0.588	0.247	2.72e-08	6
Kcnip12	1.56e-10	0.833006	0.771	0.541	3.11e-07	6
Nhs1	2.05e-10	1.07548	0.565	0.215	4.1e-07	6
Col6a1	3.12e-10	0.307862	0.571	0.247	6.25e-07	6
Tln21	3.13e-10	0.534196	0.565	0.238	6.27e-07	6
Shroom31	3.39e-10	0.400201	0.565	0.213	6.78e-07	6
Ptger32	3.6e-10	0.887151	0.494	0.141	7.2e-07	6
Zfp804b	3.72e-10	0.291322	0.394	0.155	7.44e-07	6
Col8a1	7.66e-10	1.48158	0.553	0.23	1.53e-06	6
Hpse2	9.36e-10	1.87493	0.529	0.295	1.87e-06	6
Hdac91	1.17e-09	0.367157	0.912	0.67	2.35e-06	6
Chrdl2	1.37e-09	1.15866	0.453	0.074	2.74e-06	6
Sema3d1	1.97e-09	0.533618	0.506	0.186	3.95e-06	6
Cdh3	3.06e-09	0.333344	0.441	0.107	6.12e-06	6
Chrm21	3.55e-09	0.670175	0.959	0.683	7.1e-06	6
Enpp1	1.97e-08	0.611047	0.641	0.349	3.94e-05	6
Mctp12	2.06e-08	0.489498	0.571	0.301	4.12e-05	6
Slc16a21	2.06e-08	0.355144	0.547	0.271	4.12e-05	6
Pitpnc11	2.62e-08	0.304896	0.759	0.507	5.25e-05	6
Armc9	9.33e-08	0.31314	0.488	0.189	0.000186515	6
Cped11	1.9e-07	0.324406	0.794	0.545	0.000379049	6
Plcl2	3.45e-07	0.294087	0.276	0.235	0.000690515	6
Adamtsl1	5.03e-07	1.6233	0.712	0.61	0.00100644	6
Col1a21	1.02e-06	0.447405	0.641	0.347	0.00203174	6
Diaph3	1.17e-06	0.292903	0.359	0.065	0.00234879	6
Cdc14a	1.32e-06	0.558357	0.512	0.208	0.00263219	6
Prickle21	2.12e-06	0.403139	0.7	0.467	0.00424489	6
Slc12a21	3.04e-06	0.403616	0.641	0.379	0.0060731	6
Fhod31	1.23e-05	0.27461	0.459	0.188	0.0245355	6
Tgfbi	1.33e-05	0.756883	0.429	0.127	0.0265474	6
Aspn1	2.11e-05	0.341807	0.665	0.382	0.0422686	6
Cenpp	3.64e-05	0.372939	0.253	0.19	0.072833	6
Meg31	4.49e-05	1.00279	0.535	0.28	0.0897985	6
Serpine11	7.7e-05	0.54955	0.276	0.182	0.154043	6
Col1a1	0.000103169	0.355658	0.518	0.21	0.206339	6
Gna14	0.00010556	1.22894	0.441	0.122	0.211121	6
Fbn11	0.000114138	0.371218	0.547	0.315	0.228277	6
Pam1	0.000284417	0.259236	0.906	0.74	0.568835	6
Galnt171	0.000373651	0.303833	0.282	0.208	0.747302	6
Cd44	0.000558895	0.299764	0.512	0.251	1	6
Erc2	0.000847488	0.270947	0.459	0.238	1	6
Ttll11	0.00117849	0.30809	0.359	0.126	1	6
Eln	0.00245646	0.899296	0.429	0.164	1	6
Srgap1	0.00338951	0.671592	0.435	0.129	1	6
Smoc2	0.00781263	0.745534	0.406	0.121	1	6
Adamtsl11	2.11e-15	1.02279	0.857	0.598	4.21e-12	7
Cd1092	2.14e-15	0.858301	0.5	0.209	4.27e-12	7
Tes	5.03e-14	0.928926	0.557	0.241	1.01e-10	7
Gm119461	4.86e-13	0.415665	0.936	0.665	9.73e-10	7
Nek102	8.14e-13	0.750559	0.571	0.325	1.63e-09	7
Cacna1e2	2.26e-11	0.615887	0.957	0.678	4.51e-08	7
Pde4d2	2.44e-11	0.663169	0.95	0.796	4.88e-08	7
Prune21	4.78e-11	0.676683	0.714	0.428	9.55e-08	7
Cacna2d31	2.28e-10	0.576821	0.857	0.628	4.56e-07	7
Glul	1.22e-09	0.250989	0.371	0.192	2.44e-06	7
Cpa62	1.42e-09	0.638298	0.764	0.556	2.83e-06	7
Col4a51	1.6e-09	1.03916	0.557	0.31	3.2e-06	7
Sdk12	2.81e-09	0.529094	0.957	0.738	5.62e-06	7
Kctd16	4.07e-09	0.68507	0.414	0.255	8.14e-06	7
Astn21	7.77e-09	0.934654	0.607	0.438	1.55e-05	7
Epha72	2.29e-08	0.47598	0.921	0.722	4.57e-05	7
Tmem1171	2.3e-08	0.544893	0.657	0.461	4.59e-05	7
Prox1os	6.82e-08	0.343535	0.364	0.2	0.000136338	7
Ror21	7.39e-08	0.545898	0.936	0.74	0.000147874	7
Col4a61	1.89e-07	1.29222	0.493	0.309	0.000377422	7
Bves1	2.07e-07	0.26799	0.493	0.307	0.00041428	7
Mamdc21	2.83e-07	0.290827	0.736	0.509	0.000566749	7
Akap62	5.22e-07	0.311049	0.9	0.649	0.00104374	7
Mtus21	8.82e-07	0.490824	0.657	0.483	0.0017648	7
Gng21	1.5e-06	0.434582	0.5	0.32	0.00300469	7
Pgm52	1.69e-06	0.3636	0.929	0.741	0.00338209	7
Gm470711	3.49e-06	0.292304	0.379	0.208	0.00698903	7
Dlgap21	3.8e-06	0.53115	0.486	0.339	0.00760126	7
St6galnac31	5.24e-06	0.403752	0.564	0.388	0.0104848	7
Sema3a2	5.97e-06	0.316653	0.964	0.787	0.0119455	7
Pdlim32	8.6e-06	0.344693	0.943	0.752	0.0172078	7
Pcp4	9.28e-06	0.530153	0.471	0.361	0.0185539	7
Ryr32	9.64e-06	0.314301	0.964	0.78	0.0192807	7
Ppm1l2	1.16e-05	0.301643	0.714	0.522	0.023125	7
Lurap1l1	1.19e-05	0.408832	0.55	0.371	0.0237354	7
Actg22	4.01e-05	0.337175	0.921	0.782	0.0801353	7
Enah2	4.22e-05	0.301695	0.907	0.749	0.0844627	7
Col27a12	5.92e-05	0.256682	0.757	0.609	0.11833	7
Itga51	7.25e-05	0.462793	0.679	0.513	0.145021	7
Macrod22	7.32e-05	0.394507	0.843	0.716	0.146353	7
Casz12	8.05e-05	0.316218	0.807	0.653	0.161022	7
Chrm32	0.000113043	0.308217	0.85	0.674	0.226086	7
Abi3bp	0.000301852	0.330015	0.657	0.515	0.603704	7
Kcnip42	0.000539555	0.338134	1	0.957	1	7
Lrrfip1	0.000662887	0.314116	0.6	0.451	1	7
Rerg1	0.0010465	0.321159	0.407	0.258	1	7
Gpc41	0.00131228	0.475275	0.486	0.403	1	7
Cyp7b1	0.00185438	0.285477	0.486	0.365	1	7
B3galt11	0.00281477	0.274613	0.55	0.426	1	7
4930511M06Rik1	0.00953646	0.258977	0.55	0.477	1	7
